# Metabolic reprogramming and gut microbiota ecology drive divergent *Plasmodium vivax* infection outcomes in *Anopheles darlingi*

**DOI:** 10.1101/2025.08.13.670040

**Authors:** Bianca Cechetto Carlos, Kamila Voges, Pedro Henrique de Andrade Affonso, Amie Jaye, Carlos Tong Rios, Bruno Tinoco-Nunes, Diego Peres Alonso, Robert M. MacCallum, Marta Moreno, Dina Vlachou, Jayme A. Souza-Neto, George K. Christophides

## Abstract

*Anopheles darlingi* is the principal malaria vector in the Amazon basin, where *Plasmodium vivax* accounts for the majority of cases. Despite its epidemiological importance, the molecular and microbial determinants of *A. darlingi* susceptibility to *P. vivax* remain poorly understood. Here, we investigated vector-parasite-microbiota interactions using experimental infections with field-derived *P. vivax* gametocytaemic blood, which produced two distinct infection phenotypes: low and high oocyst burdens. Transcriptomic profiling of mosquito midguts across key parasite developmental timepoints revealed that low-infection mosquitoes mounted an early and sustained response characterised by activation of detoxification pathways, redox regulation, aromatic amino acid catabolism, and purine depletion, likely coordinated through neurophysiological cues, which collectively create a metabolically restrictive environment for parasite development. These physiological changes were accompanied by reduced bacterial diversity and enrichment of Enterobacteriales and Pseudomonadales, taxa previously linked to anti-*Plasmodium* activity. Conversely, high-infection mosquitoes exhibited limited metabolic reprogramming, expansion of Flavobacteriales, and transcriptional signatures consistent with permissive physiological states, potentially associated with reproductive trade-offs. Importantly, low infection outcomes consistently arose from bloodmeals with the lowest gametocyte densities, suggesting that host- and parasite-derived components of the bloodmeal act as early conditioning factors that prime the mosquito midgut for either resistance or susceptibility. These findings reframe *A. darlingi* vector competence to *P. vivax* not as a fixed immune trait but as a dynamic outcome of early redox, metabolic, and microbial interactions. They also highlight ecological and physiological targets for transmission-blocking strategies and reinforce the importance of studying vector-parasite interactions in regionally relevant systems.
