## Supplementary material for "Metabolic reprogramming and gut microbiota ecology drive divergent *Plasmodium vivax* infection outcomes in *Anopheles darlingi*": Dataset 1

### Sheet: (A) Parasitological study
Date	Patient	Gametocytes per microlitre	ABS per microlitre	Blood treatment	Timepoint pbf	Number of mosquitoes	Mean oocyst burden	Prevalence %
2015-12-07	P1	143	612	No	1h	30	1.87	66.6
2015-12-07	P1			No	6h	30
2015-12-07	P1			No	18h	30
2015-12-07	P1			No	22h	30
2015-12-07	P1			No	26h	30
2015-12-07	P1			No	7d	30
2015-12-07	P1	143	612	Heat inactivation	1h	30	0	0
2015-12-07	P1			Heat inactivation	6h	30
2015-12-07	P1			Heat inactivation	18h	30
2015-12-07	P1			Heat inactivation	22h	30
2015-12-07	P1			Heat inactivation	26h	30
2015-12-07	P1			Heat inactivation	7d	30
2015-12-09	P2	896	6478	No	1h	45	102.9	86.7
2015-12-09	P2			No	6h	45
2015-12-09	P2			No	18h	45
2015-12-09	P2			No	22h	45
2015-12-09	P2			No	26h	45
2015-12-09	P2			No	7d	45
2015-12-09	P2	896	6478	Heat inactivation	1h	42	0	0
2015-12-09	P2			Heat inactivation	6h	42
2015-12-09	P2			Heat inactivation	18h	45
2015-12-09	P2			Heat inactivation	22h	45
2015-12-09	P2			Heat inactivation	26h	41
2015-12-09	P2			Heat inactivation	7d	45
2015-12-13	P3	647	1735	No	1h	45	1.7	80
2015-12-13	P3			No	6h	45
2015-12-13	P3			No	18h	44
2015-12-13	P3			No	22h	45
2015-12-13	P3			No	26h	45
2015-12-13	P3			No	7d	45
2015-12-13	P3	647	1735	Heat inactivation	1h	44	0	0
2015-12-13	P3			Heat inactivation	6h	45
2015-12-13	P3			Heat inactivation	18h	40
2015-12-13	P3			Heat inactivation	22h	45
2015-12-13	P3			Heat inactivation	26h	44
2015-12-13	P3			Heat inactivation	7d	45
2015-12-15	P4	524	2068	No	1h	45	2.6	80
2015-12-15	P4			No	6h	45
2015-12-15	P4			No	18h	45
2015-12-15	P4			No	22h	45
2015-12-15	P4			No	26h	45
2015-12-15	P4			No	7d	45
2015-12-15	P4	524	2068	Heat inactivation	1h	45	0	0
2015-12-15	P4			Heat inactivation	6h	45
2015-12-15	P4			Heat inactivation	18h	45
2015-12-15	P4			Heat inactivation	22h	45
2015-12-15	P4			Heat inactivation	26h	45
2015-12-15	P4			Heat inactivation	7d	45
2015-02-03	P5	746	3445	No	1h	45	72.4	100
2015-02-03	P5			No	6h	45
2015-02-03	P5			No	18h	45
2015-02-03	P5			No	22h	45
2015-02-03	P5			No	26h	45
2015-02-03	P5			No	7d	45
2015-02-03	P5	746	3445	Heat inactivation	1h	45	0	0
2015-02-03	P5			Heat inactivation	6h	45
2015-02-03	P5			Heat inactivation	18h	45
2015-02-03	P5			Heat inactivation	22h	45
2015-02-03	P5			Heat inactivation	26h	45
2015-02-03	P5			Heat inactivation	7d	45
2015-02-11	P6	746	1194	No	1h	45	32.4	80
2015-02-11	P6			No	6h	45
2015-02-11	P6			No	18h	45
2015-02-11	P6			No	22h	45
2015-02-11	P6			No	26h	45
2015-02-11	P6			No	7d	45
2015-02-11	P6	746	1194	Heat inactivation	1h	45	0	0
2015-02-11	P6			Heat inactivation	6h	45
2015-02-11	P6			Heat inactivation	18h	45
2015-02-11	P6			Heat inactivation	22h	45
2015-02-11	P6			Heat inactivation	26h	45
2015-02-11	P6			Heat inactivation	7d	45

### Sheet: (B) Oocyst load and prevalence
Patient	Blood treatment	Midgut 1	Midgut 2	Midgut 3	Midgut 4	Midgut 5	Midgut 6	Midgut 7	Midgut 8	Midgut 9	Midgut 10	Midgut 11	Midgut 12	Midgut 13	Midgut 14	Midgut 15	Oocyst mean	Oocyst median	Prevalence
P1	No	1	0	0	3	5	0	3	3	5	2	0	0	2	1	3	1.86667	2	66.6
	Heat inactivated	0	0	0	0	0	0	0	0	0	0	0	0	0	0	0	0	0	0
P2	No	124	162	103	155	120	136	63	0	139	101	153	0	86	97	104	102.867	104	86.6667
	Heat inactivated	0	0	0	0	0	0	0	0	0	0	0	0	0	0	0	0	0	0
P3	No	3	3	1	2	2	0	4	3	0	2	2	0	1	2	1	1.73333	2	80
	Heat inactivated	0	0	0	0	0	0	0	0	0	0	0	0	0	0	0	0	0	0
P4	No	2	4	3	5	0	1	5	0	4	4	1	0	3	3	4	2.6	3	80
	Heat inactivated	0	0	0	0	0	0	0	0	0	0	0	0	0	0	0	0	0	0
P5	No	102	80	23	44	146	72	110	63	96	93	53	71	9	80	44	72.4	72	100
	Heat inactivated	0	0	0	0	0	0	0		0	0	0	0	0	0	0	0	0	0
P6	No	41	0	18	30	0	47	55	62	40	0	50	33	47	22	41	32.4	40	80
	Heat inactivated	0	0	0	0	0	0	0	0	0	0	0	0	0	0	0	0	0	0
