## Supplementary material for "Metabolic reprogramming and gut microbiota ecology drive divergent *Plasmodium vivax* infection outcomes in *Anopheles darlingi*": Dataset 4

### Sheet: GO Enrichment
Infection	GO source	GO name	GO term	Padj	-LOG10(Padj)	Term_size	Query_size	Intersection_size	Effective_domain_size	Gene IDs
High	GO:MF	serine-type endopeptidase activity	GO:0004252	6.87927e-08	7.16246	217	346	35	6976	ADAC000463-RA,ADAC000504-RA,ADAC001177-RA,ADAC001225-RA,ADAC001530-RA,ADAC002076-RA,ADAC002079-RA,ADAC002197-RA,ADAC002420-RA,ADAC002423-RA,ADAC002954-RA,ADAC003199-RA,ADAC003602-RA,ADAC004155-RA,ADAC004186-RA,ADAC004797-RA,ADAC004854-RA,ADAC005383-RA,ADAC006634-RA,ADAC006639-RA,ADAC006640-RA,ADAC006972-RA,ADAC007650-RA,ADAC007893-RA,ADAC008096-RA,ADAC008308-RA,ADAC008460-RA,ADAC008637-RA,ADAC008…
High	GO:MF	serine-type peptidase activity	GO:0008236	8.81021e-07	6.05501	238	346	35	6976	ADAC000463-RA,ADAC000504-RA,ADAC001177-RA,ADAC001225-RA,ADAC001530-RA,ADAC002076-RA,ADAC002079-RA,ADAC002197-RA,ADAC002420-RA,ADAC002423-RA,ADAC002954-RA,ADAC003199-RA,ADAC003602-RA,ADAC004155-RA,ADAC004186-RA,ADAC004797-RA,ADAC004854-RA,ADAC005383-RA,ADAC006634-RA,ADAC006639-RA,ADAC006640-RA,ADAC006972-RA,ADAC007650-RA,ADAC007893-RA,ADAC008096-RA,ADAC008308-RA,ADAC008460-RA,ADAC008637-RA,ADAC008…
High	GO:MF	serine hydrolase activity	GO:0017171	8.81021e-07	6.05501	238	346	35	6976	ADAC000463-RA,ADAC000504-RA,ADAC001177-RA,ADAC001225-RA,ADAC001530-RA,ADAC002076-RA,ADAC002079-RA,ADAC002197-RA,ADAC002420-RA,ADAC002423-RA,ADAC002954-RA,ADAC003199-RA,ADAC003602-RA,ADAC004155-RA,ADAC004186-RA,ADAC004797-RA,ADAC004854-RA,ADAC005383-RA,ADAC006634-RA,ADAC006639-RA,ADAC006640-RA,ADAC006972-RA,ADAC007650-RA,ADAC007893-RA,ADAC008096-RA,ADAC008308-RA,ADAC008460-RA,ADAC008637-RA,ADAC008…
High	GO:MF	transporter activity	GO:0005215	4.30622e-06	5.3659	554	346	58	6976	ADAC000187-RA,ADAC000319-RA,ADAC000374-RA,ADAC000456-RA,ADAC000614-RA,ADAC000743-RA,ADAC000948-RA,ADAC000986-RA,ADAC001064-RA,ADAC001067-RA,ADAC001137-RA,ADAC001834-RA,ADAC001843-RA,ADAC001888-RA,ADAC002008-RA,ADAC002173-RA,ADAC002225-RA,ADAC002465-RA,ADAC002484-RA,ADAC002815-RA,ADAC003002-RA,ADAC003137-RA,ADAC003205-RA,ADAC003507-RA,ADAC003530-RA,ADAC003760-RA,ADAC004058-RA,ADAC004279-RA,ADAC004…
High	GO:MF	peptidase activity	GO:0008233	6.05931e-06	5.21758	503	346	54	6976	ADAC000463-RA,ADAC000504-RA,ADAC001177-RA,ADAC001225-RA,ADAC001404-RA,ADAC001530-RA,ADAC001931-RA,ADAC002076-RA,ADAC002079-RA,ADAC002197-RA,ADAC002420-RA,ADAC002423-RA,ADAC002952-RA,ADAC002954-RA,ADAC003129-RA,ADAC003199-RA,ADAC003480-RA,ADAC003602-RA,ADAC004155-RA,ADAC004186-RA,ADAC004413-RA,ADAC004797-RA,ADAC004854-RA,ADAC005026-RA,ADAC005287-RA,ADAC005383-RA,ADAC006448-RA,ADAC006634-RA,ADAC006…
High	GO:MF	hydrolase activity	GO:0016787	3.35697e-05	4.47405	1436	346	111	6976	ADAC000043-RA,ADAC000452-RA,ADAC000463-RA,ADAC000504-RA,ADAC000575-RA,ADAC000746-RA,ADAC001161-RA,ADAC001177-RA,ADAC001208-RA,ADAC001211-RA,ADAC001212-RA,ADAC001216-RA,ADAC001225-RA,ADAC001404-RA,ADAC001450-RA,ADAC001471-RA,ADAC001495-RA,ADAC001498-RA,ADAC001530-RA,ADAC001534-RA,ADAC001741-RA,ADAC001931-RA,ADAC002076-RA,ADAC002079-RA,ADAC002197-RA,ADAC002215-RA,ADAC002420-RA,ADAC002423-RA,ADAC002…
High	GO:MF	endopeptidase activity	GO:0004175	3.45917e-05	4.46103	312	346	38	6976	ADAC000463-RA,ADAC000504-RA,ADAC001177-RA,ADAC001225-RA,ADAC001530-RA,ADAC002076-RA,ADAC002079-RA,ADAC002197-RA,ADAC002420-RA,ADAC002423-RA,ADAC002954-RA,ADAC003129-RA,ADAC003199-RA,ADAC003602-RA,ADAC004155-RA,ADAC004186-RA,ADAC004797-RA,ADAC004854-RA,ADAC005383-RA,ADAC006448-RA,ADAC006634-RA,ADAC006639-RA,ADAC006640-RA,ADAC006972-RA,ADAC007650-RA,ADAC007893-RA,ADAC008096-RA,ADAC008308-RA,ADAC008…
High	GO:MF	peptidase regulator activity	GO:0061134	6.69231e-05	4.17442	48	346	13	6976	ADAC000600-RA,ADAC001469-RA,ADAC001651-RA,ADAC002015-RA,ADAC002668-RA,ADAC004028-RA,ADAC006005-RA,ADAC006056-RA,ADAC006448-RA,ADAC006598-RA,ADAC009512-RA,ADAC009518-RA,ADAC010169-RA
High	GO:MF	endopeptidase regulator activity	GO:0061135	0.000100789	3.99658	42	346	12	6976	ADAC000600-RA,ADAC001469-RA,ADAC001651-RA,ADAC002015-RA,ADAC004028-RA,ADAC006005-RA,ADAC006056-RA,ADAC006448-RA,ADAC006598-RA,ADAC009512-RA,ADAC009518-RA,ADAC010169-RA
High	GO:MF	endopeptidase inhibitor activity	GO:0004866	0.000100789	3.99658	42	346	12	6976	ADAC000600-RA,ADAC001469-RA,ADAC001651-RA,ADAC002015-RA,ADAC004028-RA,ADAC006005-RA,ADAC006056-RA,ADAC006448-RA,ADAC006598-RA,ADAC009512-RA,ADAC009518-RA,ADAC010169-RA
High	GO:MF	transmembrane transporter activity	GO:0022857	0.000202883	3.69275	530	346	52	6976	ADAC000187-RA,ADAC000319-RA,ADAC000374-RA,ADAC000456-RA,ADAC000614-RA,ADAC000743-RA,ADAC000948-RA,ADAC000986-RA,ADAC001067-RA,ADAC001137-RA,ADAC001834-RA,ADAC001843-RA,ADAC001888-RA,ADAC002008-RA,ADAC002173-RA,ADAC002225-RA,ADAC002465-RA,ADAC002484-RA,ADAC003137-RA,ADAC003205-RA,ADAC003507-RA,ADAC003530-RA,ADAC003760-RA,ADAC004058-RA,ADAC004279-RA,ADAC004492-RA,ADAC004670-RA,ADAC005076-RA,ADAC005…
High	GO:MF	peptidase inhibitor activity	GO:0030414	0.000296193	3.52843	46	346	12	6976	ADAC000600-RA,ADAC001469-RA,ADAC001651-RA,ADAC002015-RA,ADAC004028-RA,ADAC006005-RA,ADAC006056-RA,ADAC006448-RA,ADAC006598-RA,ADAC009512-RA,ADAC009518-RA,ADAC010169-RA
High	GO:MF	enzyme inhibitor activity	GO:0004857	0.00182204	2.73944	54	346	12	6976	ADAC000600-RA,ADAC001469-RA,ADAC001651-RA,ADAC002015-RA,ADAC004028-RA,ADAC006005-RA,ADAC006056-RA,ADAC006448-RA,ADAC006598-RA,ADAC009512-RA,ADAC009518-RA,ADAC010169-RA
High	GO:MF	secondary active transmembrane transporter activity	GO:0015291	0.00801269	2.09622	62	346	12	6976	ADAC000187-RA,ADAC000319-RA,ADAC001067-RA,ADAC001888-RA,ADAC002173-RA,ADAC004058-RA,ADAC005076-RA,ADAC005212-RA,ADAC005215-RA,ADAC005216-RA,ADAC006897-RA,ADAC008512-RA
High	GO:MF	active transmembrane transporter activity	GO:0022804	0.0124374	1.90527	166	346	21	6976	ADAC000187-RA,ADAC000319-RA,ADAC001067-RA,ADAC001888-RA,ADAC002173-RA,ADAC003137-RA,ADAC003507-RA,ADAC004058-RA,ADAC005076-RA,ADAC005212-RA,ADAC005215-RA,ADAC005216-RA,ADAC005413-RA,ADAC005415-RA,ADAC006263-RA,ADAC006897-RA,ADAC007126-RA,ADAC008037-RA,ADAC008512-RA,ADAC010716-RA,ADAC010723-RA
High	GO:MF	solute:cation symporter activity	GO:0015294	0.0163685	1.78599	23	346	7	6976	ADAC001067-RA,ADAC005076-RA,ADAC005212-RA,ADAC005215-RA,ADAC005216-RA,ADAC006897-RA,ADAC008512-RA
High	GO:BP	proteolysis	GO:0006508	1.84522e-07	6.73395	573	259	61	5451	ADAC000463-RA,ADAC000504-RA,ADAC000600-RA,ADAC001177-RA,ADAC001225-RA,ADAC001404-RA,ADAC001469-RA,ADAC001530-RA,ADAC001651-RA,ADAC001931-RA,ADAC002015-RA,ADAC002076-RA,ADAC002079-RA,ADAC002197-RA,ADAC002420-RA,ADAC002423-RA,ADAC002668-RA,ADAC003129-RA,ADAC003199-RA,ADAC003480-RA,ADAC003602-RA,ADAC004028-RA,ADAC004155-RA,ADAC004186-RA,ADAC004413-RA,ADAC004797-RA,ADAC004854-RA,ADAC005026-RA,ADAC005…
High	GO:BP	transmembrane transport	GO:0055085	3.46231e-05	4.46063	532	259	53	5451	ADAC000187-RA,ADAC000319-RA,ADAC000374-RA,ADAC000456-RA,ADAC000614-RA,ADAC000743-RA,ADAC000948-RA,ADAC000986-RA,ADAC001067-RA,ADAC001137-RA,ADAC001834-RA,ADAC001843-RA,ADAC001888-RA,ADAC002008-RA,ADAC002173-RA,ADAC002225-RA,ADAC002465-RA,ADAC002484-RA,ADAC003137-RA,ADAC003205-RA,ADAC003507-RA,ADAC003530-RA,ADAC003760-RA,ADAC004058-RA,ADAC004279-RA,ADAC004492-RA,ADAC004670-RA,ADAC005076-RA,ADAC005…
High	GO:BP	regulation of peptidase activity	GO:0052547	0.000114666	3.94057	49	259	13	5451	ADAC000600-RA,ADAC001469-RA,ADAC001651-RA,ADAC002015-RA,ADAC002668-RA,ADAC004028-RA,ADAC006005-RA,ADAC006056-RA,ADAC006448-RA,ADAC006598-RA,ADAC009512-RA,ADAC009518-RA,ADAC010169-RA
High	GO:BP	negative regulation of endopeptidase activity	GO:0010951	0.000183343	3.73674	43	259	12	5451	ADAC000600-RA,ADAC001469-RA,ADAC001651-RA,ADAC002015-RA,ADAC004028-RA,ADAC006005-RA,ADAC006056-RA,ADAC006448-RA,ADAC006598-RA,ADAC009512-RA,ADAC009518-RA,ADAC010169-RA
High	GO:BP	negative regulation of hydrolase activity	GO:0051346	0.000183343	3.73674	43	259	12	5451	ADAC000600-RA,ADAC001469-RA,ADAC001651-RA,ADAC002015-RA,ADAC004028-RA,ADAC006005-RA,ADAC006056-RA,ADAC006448-RA,ADAC006598-RA,ADAC009512-RA,ADAC009518-RA,ADAC010169-RA
High	GO:BP	regulation of endopeptidase activity	GO:0052548	0.000183343	3.73674	43	259	12	5451	ADAC000600-RA,ADAC001469-RA,ADAC001651-RA,ADAC002015-RA,ADAC004028-RA,ADAC006005-RA,ADAC006056-RA,ADAC006448-RA,ADAC006598-RA,ADAC009512-RA,ADAC009518-RA,ADAC010169-RA
High	GO:BP	negative regulation of proteolysis	GO:0045861	0.000183343	3.73674	43	259	12	5451	ADAC000600-RA,ADAC001469-RA,ADAC001651-RA,ADAC002015-RA,ADAC004028-RA,ADAC006005-RA,ADAC006056-RA,ADAC006448-RA,ADAC006598-RA,ADAC009512-RA,ADAC009518-RA,ADAC010169-RA
High	GO:BP	negative regulation of peptidase activity	GO:0010466	0.000183343	3.73674	43	259	12	5451	ADAC000600-RA,ADAC001469-RA,ADAC001651-RA,ADAC002015-RA,ADAC004028-RA,ADAC006005-RA,ADAC006056-RA,ADAC006448-RA,ADAC006598-RA,ADAC009512-RA,ADAC009518-RA,ADAC010169-RA
High	GO:BP	regulation of proteolysis	GO:0030162	0.000937667	3.02795	58	259	13	5451	ADAC000600-RA,ADAC001469-RA,ADAC001651-RA,ADAC002015-RA,ADAC002668-RA,ADAC004028-RA,ADAC006005-RA,ADAC006056-RA,ADAC006448-RA,ADAC006598-RA,ADAC009512-RA,ADAC009518-RA,ADAC010169-RA
High	GO:BP	negative regulation of protein metabolic process	GO:0051248	0.00208084	2.68176	62	259	13	5451	ADAC000600-RA,ADAC001469-RA,ADAC001651-RA,ADAC002015-RA,ADAC004028-RA,ADAC004181-RA,ADAC006005-RA,ADAC006056-RA,ADAC006448-RA,ADAC006598-RA,ADAC009512-RA,ADAC009518-RA,ADAC010169-RA
High	GO:BP	negative regulation of catalytic activity	GO:0043086	0.00383485	2.41625	56	259	12	5451	ADAC000600-RA,ADAC001469-RA,ADAC001651-RA,ADAC002015-RA,ADAC004028-RA,ADAC006005-RA,ADAC006056-RA,ADAC006448-RA,ADAC006598-RA,ADAC009512-RA,ADAC009518-RA,ADAC010169-RA
High	GO:BP	negative regulation of molecular function	GO:0044092	0.00562474	2.2499	58	259	12	5451	ADAC000600-RA,ADAC001469-RA,ADAC001651-RA,ADAC002015-RA,ADAC004028-RA,ADAC006005-RA,ADAC006056-RA,ADAC006448-RA,ADAC006598-RA,ADAC009512-RA,ADAC009518-RA,ADAC010169-RA
High	GO:BP	alpha-amino acid metabolic process	GO:1901605	0.00856857	2.06709	51	259	11	5451	ADAC001143-RA,ADAC001298-RA,ADAC001534-RA,ADAC003740-RA,ADAC004700-RA,ADAC007176-RA,ADAC008246-RA,ADAC009464-RA,ADAC009532-RA,ADAC009672-RA,ADAC009814-RA
High	GO:BP	regulation of hydrolase activity	GO:0051336	0.0135094	1.86936	73	259	13	5451	ADAC000600-RA,ADAC001469-RA,ADAC001651-RA,ADAC002015-RA,ADAC002668-RA,ADAC004028-RA,ADAC006005-RA,ADAC006056-RA,ADAC006448-RA,ADAC006598-RA,ADAC009512-RA,ADAC009518-RA,ADAC010169-RA
High	GO:BP	axis specification	GO:0009798	0.0301231	1.5211	6	259	4	5451	ADAC002420-RA,ADAC002423-RA,ADAC005631-RA,ADAC007984-RA
High	GO:BP	oocyte axis specification	GO:0007309	0.0301231	1.5211	6	259	4	5451	ADAC002420-RA,ADAC002423-RA,ADAC005631-RA,ADAC007984-RA
High	GO:BP	oocyte construction	GO:0007308	0.0301231	1.5211	6	259	4	5451	ADAC002420-RA,ADAC002423-RA,ADAC005631-RA,ADAC007984-RA
High	GO:BP	oocyte development	GO:0048599	0.0301231	1.5211	6	259	4	5451	ADAC002420-RA,ADAC002423-RA,ADAC005631-RA,ADAC007984-RA
High	GO:BP	oocyte differentiation	GO:0009994	0.0301231	1.5211	6	259	4	5451	ADAC002420-RA,ADAC002423-RA,ADAC005631-RA,ADAC007984-RA
High	GO:BP	transport	GO:0006810	0.0308237	1.51112	959	259	70	5451	ADAC000187-RA,ADAC000319-RA,ADAC000374-RA,ADAC000456-RA,ADAC000614-RA,ADAC000743-RA,ADAC000948-RA,ADAC000986-RA,ADAC001013-RA,ADAC001064-RA,ADAC001067-RA,ADAC001137-RA,ADAC001834-RA,ADAC001843-RA,ADAC001888-RA,ADAC001900-RA,ADAC001927-RA,ADAC002008-RA,ADAC002173-RA,ADAC002223-RA,ADAC002225-RA,ADAC002465-RA,ADAC002484-RA,ADAC002815-RA,ADAC003002-RA,ADAC003137-RA,ADAC003205-RA,ADAC003507-RA,ADAC003…
High	GO:BP	establishment of localization	GO:0051234	0.0418149	1.37867	968	259	70	5451	ADAC000187-RA,ADAC000319-RA,ADAC000374-RA,ADAC000456-RA,ADAC000614-RA,ADAC000743-RA,ADAC000948-RA,ADAC000986-RA,ADAC001013-RA,ADAC001064-RA,ADAC001067-RA,ADAC001137-RA,ADAC001834-RA,ADAC001843-RA,ADAC001888-RA,ADAC001900-RA,ADAC001927-RA,ADAC002008-RA,ADAC002173-RA,ADAC002223-RA,ADAC002225-RA,ADAC002465-RA,ADAC002484-RA,ADAC002815-RA,ADAC003002-RA,ADAC003137-RA,ADAC003205-RA,ADAC003507-RA,ADAC003…
High	GO:BP	serine family amino acid catabolic process	GO:0009071	0.0461249	1.33606	3	259	3	5451	ADAC001143-RA,ADAC007176-RA,ADAC009814-RA
High	GO:BP	glycine catabolic process	GO:0006546	0.0461249	1.33606	3	259	3	5451	ADAC001143-RA,ADAC007176-RA,ADAC009814-RA
High	GO:BP	localization	GO:0051179	0.0477974	1.3206	1026	259	73	5451	ADAC000187-RA,ADAC000319-RA,ADAC000374-RA,ADAC000456-RA,ADAC000614-RA,ADAC000743-RA,ADAC000948-RA,ADAC000986-RA,ADAC001013-RA,ADAC001064-RA,ADAC001067-RA,ADAC001137-RA,ADAC001834-RA,ADAC001843-RA,ADAC001888-RA,ADAC001900-RA,ADAC001927-RA,ADAC002008-RA,ADAC002173-RA,ADAC002223-RA,ADAC002225-RA,ADAC002465-RA,ADAC002484-RA,ADAC002815-RA,ADAC003002-RA,ADAC003137-RA,ADAC003205-RA,ADAC003507-RA,ADAC003…
High	GO:CC	extracellular region	GO:0005576	4.54679e-07	6.34229	271	225	34	5365	ADAC000600-RA,ADAC001013-RA,ADAC001208-RA,ADAC001211-RA,ADAC001212-RA,ADAC001216-RA,ADAC001469-RA,ADAC001471-RA,ADAC001651-RA,ADAC002015-RA,ADAC003505-RA,ADAC003602-RA,ADAC003727-RA,ADAC004028-RA,ADAC004230-RA,ADAC004797-RA,ADAC005067-RA,ADAC005770-RA,ADAC006005-RA,ADAC006056-RA,ADAC006448-RA,ADAC006488-RA,ADAC006598-RA,ADAC006615-RA,ADAC006640-RA,ADAC008553-RA,ADAC008684-RA,ADAC008847-RA,ADAC008…
High	GO:CC	integral component of membrane	GO:0016021	1.28995e-06	5.88943	2525	225	147	5365	ADAC000033-RA,ADAC000043-RA,ADAC000163-RA,ADAC000187-RA,ADAC000319-RA,ADAC000374-RA,ADAC000456-RA,ADAC000614-RA,ADAC000643-RA,ADAC000743-RA,ADAC000749-RA,ADAC000865-RA,ADAC000948-RA,ADAC000986-RA,ADAC001013-RA,ADAC001067-RA,ADAC001108-RA,ADAC001137-RA,ADAC001436-RA,ADAC001495-RA,ADAC001498-RA,ADAC001530-RA,ADAC001741-RA,ADAC001834-RA,ADAC001843-RA,ADAC001845-RA,ADAC001861-RA,ADAC001888-RA,ADAC001…
High	GO:CC	intrinsic component of membrane	GO:0031224	1.62085e-06	5.79026	2532	225	147	5365	ADAC000033-RA,ADAC000043-RA,ADAC000163-RA,ADAC000187-RA,ADAC000319-RA,ADAC000374-RA,ADAC000456-RA,ADAC000614-RA,ADAC000643-RA,ADAC000743-RA,ADAC000749-RA,ADAC000865-RA,ADAC000948-RA,ADAC000986-RA,ADAC001013-RA,ADAC001067-RA,ADAC001108-RA,ADAC001137-RA,ADAC001436-RA,ADAC001495-RA,ADAC001498-RA,ADAC001530-RA,ADAC001741-RA,ADAC001834-RA,ADAC001843-RA,ADAC001845-RA,ADAC001861-RA,ADAC001888-RA,ADAC001…
High	GO:CC	membrane	GO:0016020	1.98939e-05	4.70128	2861	225	157	5365	ADAC000033-RA,ADAC000043-RA,ADAC000163-RA,ADAC000187-RA,ADAC000319-RA,ADAC000374-RA,ADAC000456-RA,ADAC000614-RA,ADAC000643-RA,ADAC000743-RA,ADAC000749-RA,ADAC000865-RA,ADAC000948-RA,ADAC000986-RA,ADAC001013-RA,ADAC001057-RA,ADAC001067-RA,ADAC001108-RA,ADAC001137-RA,ADAC001436-RA,ADAC001495-RA,ADAC001498-RA,ADAC001530-RA,ADAC001741-RA,ADAC001834-RA,ADAC001843-RA,ADAC001845-RA,ADAC001861-RA,ADAC001…
High	GO:CC	extracellular space	GO:0005615	0.0156105	1.80658	49	225	9	5365	ADAC001469-RA,ADAC001651-RA,ADAC004028-RA,ADAC006005-RA,ADAC006056-RA,ADAC009512-RA,ADAC009518-RA,ADAC010169-RA,ADAC010625-RA
Low	GO:MF	transporter activity	GO:0005215	1.04036e-09	8.98282	554	453	79	6976	ADAC005415-RA,ADAC008037-RA,ADAC008967-RA,ADAC003724-RA,ADAC005213-RA,ADAC007038-RA,ADAC008086-RA,ADAC000814-RA,ADAC001064-RA,ADAC002261-RA,ADAC003002-RA,ADAC003652-RA,ADAC004860-RA,ADAC004907-RA,ADAC005413-RA,ADAC006566-RA,ADAC007272-RA,ADAC007637-RA,ADAC007693-RA,ADAC008224-RA,ADAC009091-RA,ADAC010564-RA,ADAC004670-RA,ADAC005212-RA,ADAC005216-RA,ADAC005452-RA,ADAC006808-RA,ADAC007494-RA,ADAC010…
Low	GO:MF	transmembrane transporter activity	GO:0022857	1.54904e-08	7.80994	530	453	74	6976	ADAC005415-RA,ADAC008037-RA,ADAC008967-RA,ADAC003724-RA,ADAC005213-RA,ADAC007038-RA,ADAC008086-RA,ADAC000814-RA,ADAC002261-RA,ADAC003652-RA,ADAC004860-RA,ADAC004907-RA,ADAC005413-RA,ADAC006566-RA,ADAC007272-RA,ADAC007637-RA,ADAC007693-RA,ADAC008224-RA,ADAC009091-RA,ADAC010564-RA,ADAC004670-RA,ADAC005212-RA,ADAC005216-RA,ADAC005452-RA,ADAC006808-RA,ADAC007494-RA,ADAC010569-RA,ADAC006102-RA,ADAC000…
Low	GO:MF	monooxygenase activity	GO:0004497	9.26139e-05	4.03332	128	453	25	6976	ADAC000988-RA,ADAC002579-RA,ADAC002578-RA,ADAC011150-RA,ADAC000261-RA,ADAC002559-RA,ADAC004650-RA,ADAC004229-RA,ADAC006821-RA,ADAC000371-RA,ADAC007011-RA,ADAC008648-RA,ADAC003922-RA,ADAC002558-RA,ADAC002563-RA,ADAC005866-RA,ADAC010276-RA,ADAC010278-RA,ADAC000260-RA,ADAC002562-RA,ADAC001298-RA,ADAC002977-RA,ADAC001784-RA,ADAC002234-RA,ADAC009869-RA
Low	GO:MF	oxidoreductase activity	GO:0016491	0.00111156	2.95407	568	453	64	6976	ADAC000678-RA,ADAC000988-RA,ADAC002162-RA,ADAC002313-RA,ADAC002579-RA,ADAC006248-RA,ADAC002578-RA,ADAC011150-RA,ADAC000073-RA,ADAC000261-RA,ADAC001231-RA,ADAC001946-RA,ADAC002559-RA,ADAC004150-RA,ADAC004650-RA,ADAC004972-RA,ADAC005257-RA,ADAC005813-RA,ADAC006677-RA,ADAC006777-RA,ADAC007216-RA,ADAC007713-RA,ADAC009166-RA,ADAC009415-RA,ADAC004229-RA,ADAC006821-RA,ADAC007316-RA,ADAC000371-RA,ADAC001…
Low	GO:MF	secondary active transmembrane transporter activity	GO:0015291	0.00122115	2.91323	62	453	15	6976	ADAC005213-RA,ADAC006566-RA,ADAC009091-RA,ADAC005212-RA,ADAC005216-RA,ADAC005452-RA,ADAC000319-RA,ADAC002173-RA,ADAC004058-RA,ADAC000187-RA,ADAC001888-RA,ADAC001067-RA,ADAC002867-RA,ADAC003005-RA,ADAC008512-RA
Low	GO:MF	active transmembrane transporter activity	GO:0022804	0.0110692	1.95589	166	453	25	6976	ADAC005415-RA,ADAC008037-RA,ADAC005213-RA,ADAC005413-RA,ADAC006566-RA,ADAC009091-RA,ADAC005212-RA,ADAC005216-RA,ADAC005452-RA,ADAC000319-RA,ADAC002173-RA,ADAC003507-RA,ADAC004058-RA,ADAC008588-RA,ADAC010712-RA,ADAC010716-RA,ADAC000187-RA,ADAC001888-RA,ADAC010688-RA,ADAC001067-RA,ADAC002867-RA,ADAC003005-RA,ADAC003137-RA,ADAC008512-RA,ADAC009956-RA
Low	GO:BP	transmembrane transport	GO:0055085	1.18424e-10	9.92656	532	342	77	5451	ADAC005415-RA,ADAC008037-RA,ADAC008967-RA,ADAC003724-RA,ADAC005213-RA,ADAC007038-RA,ADAC008086-RA,ADAC000814-RA,ADAC001231-RA,ADAC002261-RA,ADAC003652-RA,ADAC004860-RA,ADAC004907-RA,ADAC005413-RA,ADAC006418-RA,ADAC006566-RA,ADAC007272-RA,ADAC007637-RA,ADAC007693-RA,ADAC008224-RA,ADAC009091-RA,ADAC010564-RA,ADAC004670-RA,ADAC005212-RA,ADAC005216-RA,ADAC005452-RA,ADAC006808-RA,ADAC007494-RA,ADAC010…
Low	GO:BP	alpha-amino acid metabolic process	GO:1901605	1.98098e-07	6.70312	51	342	18	5451	ADAC003306-RA,ADAC003421-RA,ADAC003740-RA,ADAC004972-RA,ADAC006677-RA,ADAC007176-RA,ADAC008246-RA,ADAC009814-RA,ADAC003047-RA,ADAC006576-RA,ADAC006735-RA,ADAC004700-RA,ADAC009386-RA,ADAC009672-RA,ADAC001143-RA,ADAC001298-RA,ADAC001534-RA,ADAC003758-RA
Low	GO:BP	localization	GO:0051179	4.88204e-06	5.3114	1026	342	106	5451	ADAC005415-RA,ADAC008037-RA,ADAC008967-RA,ADAC003724-RA,ADAC005195-RA,ADAC005213-RA,ADAC007038-RA,ADAC007984-RA,ADAC008086-RA,ADAC000200-RA,ADAC000814-RA,ADAC001064-RA,ADAC001231-RA,ADAC002261-RA,ADAC002422-RA,ADAC003002-RA,ADAC003652-RA,ADAC004285-RA,ADAC004777-RA,ADAC004860-RA,ADAC004907-RA,ADAC005413-RA,ADAC005631-RA,ADAC005770-RA,ADAC005879-RA,ADAC006418-RA,ADAC006566-RA,ADAC007272-RA,ADAC007…
Low	GO:BP	transport	GO:0006810	9.42306e-06	5.02581	959	342	100	5451	ADAC005415-RA,ADAC008037-RA,ADAC008967-RA,ADAC003724-RA,ADAC005195-RA,ADAC005213-RA,ADAC007038-RA,ADAC008086-RA,ADAC000200-RA,ADAC000814-RA,ADAC001064-RA,ADAC001231-RA,ADAC002261-RA,ADAC002422-RA,ADAC003002-RA,ADAC003652-RA,ADAC004285-RA,ADAC004777-RA,ADAC004860-RA,ADAC004907-RA,ADAC005413-RA,ADAC005770-RA,ADAC005879-RA,ADAC006418-RA,ADAC006566-RA,ADAC007272-RA,ADAC007449-RA,ADAC007637-RA,ADAC007…
Low	GO:BP	establishment of localization	GO:0051234	1.55071e-05	4.80947	968	342	100	5451	ADAC005415-RA,ADAC008037-RA,ADAC008967-RA,ADAC003724-RA,ADAC005195-RA,ADAC005213-RA,ADAC007038-RA,ADAC008086-RA,ADAC000200-RA,ADAC000814-RA,ADAC001064-RA,ADAC001231-RA,ADAC002261-RA,ADAC002422-RA,ADAC003002-RA,ADAC003652-RA,ADAC004285-RA,ADAC004777-RA,ADAC004860-RA,ADAC004907-RA,ADAC005413-RA,ADAC005770-RA,ADAC005879-RA,ADAC006418-RA,ADAC006566-RA,ADAC007272-RA,ADAC007449-RA,ADAC007637-RA,ADAC007…
Low	GO:BP	cellular amino acid catabolic process	GO:0009063	5.44426e-05	4.26406	26	342	11	5451	ADAC002308-RA,ADAC003306-RA,ADAC003740-RA,ADAC004972-RA,ADAC007176-RA,ADAC009814-RA,ADAC006576-RA,ADAC006735-RA,ADAC009672-RA,ADAC001143-RA,ADAC001298-RA
Low	GO:BP	alpha-amino acid catabolic process	GO:1901606	8.90228e-05	4.0505	22	342	10	5451	ADAC003306-RA,ADAC003740-RA,ADAC004972-RA,ADAC007176-RA,ADAC009814-RA,ADAC006576-RA,ADAC006735-RA,ADAC009672-RA,ADAC001143-RA,ADAC001298-RA
Low	GO:BP	cellular amino acid metabolic process	GO:0006520	0.000212237	3.67318	117	342	23	5451	ADAC007585-RA,ADAC002308-RA,ADAC003306-RA,ADAC003421-RA,ADAC003740-RA,ADAC004972-RA,ADAC006677-RA,ADAC007176-RA,ADAC008246-RA,ADAC009814-RA,ADAC006821-RA,ADAC003047-RA,ADAC006576-RA,ADAC006735-RA,ADAC000575-RA,ADAC004700-RA,ADAC009386-RA,ADAC009672-RA,ADAC001143-RA,ADAC001298-RA,ADAC004248-RA,ADAC001534-RA,ADAC003758-RA
Low	GO:BP	aromatic amino acid family metabolic process	GO:0009072	0.000312205	3.50556	11	342	7	5451	ADAC003740-RA,ADAC004972-RA,ADAC006821-RA,ADAC006576-RA,ADAC006735-RA,ADAC001298-RA,ADAC004248-RA
Low	GO:BP	organic acid catabolic process	GO:0016054	0.00083887	3.07631	39	342	12	5451	ADAC002308-RA,ADAC003306-RA,ADAC003740-RA,ADAC004972-RA,ADAC007176-RA,ADAC009814-RA,ADAC006576-RA,ADAC006735-RA,ADAC009672-RA,ADAC001143-RA,ADAC001298-RA,ADAC006623-RA
Low	GO:BP	carboxylic acid catabolic process	GO:0046395	0.00083887	3.07631	39	342	12	5451	ADAC002308-RA,ADAC003306-RA,ADAC003740-RA,ADAC004972-RA,ADAC007176-RA,ADAC009814-RA,ADAC006576-RA,ADAC006735-RA,ADAC009672-RA,ADAC001143-RA,ADAC001298-RA,ADAC006623-RA
Low	GO:BP	'de novo' IMP biosynthetic process	GO:0006189	0.00175885	2.75477	6	342	5	5451	ADAC002787-RA,ADAC003686-RA,ADAC003684-RA,ADAC004700-RA,ADAC005571-RA
Low	GO:BP	glycine metabolic process	GO:0006544	0.00498094	2.30269	4	342	4	5451	ADAC007176-RA,ADAC009814-RA,ADAC003047-RA,ADAC001143-RA
Low	GO:BP	IMP biosynthetic process	GO:0006188	0.00583897	2.23366	7	342	5	5451	ADAC002787-RA,ADAC003686-RA,ADAC003684-RA,ADAC004700-RA,ADAC005571-RA
Low	GO:BP	IMP metabolic process	GO:0046040	0.00583897	2.23366	7	342	5	5451	ADAC002787-RA,ADAC003686-RA,ADAC003684-RA,ADAC004700-RA,ADAC005571-RA
Low	GO:BP	serine family amino acid metabolic process	GO:0009069	0.0147699	1.83062	8	342	5	5451	ADAC007176-RA,ADAC008246-RA,ADAC009814-RA,ADAC003047-RA,ADAC001143-RA
Low	GO:BP	aromatic amino acid family catabolic process	GO:0009074	0.0147699	1.83062	8	342	5	5451	ADAC003740-RA,ADAC004972-RA,ADAC006576-RA,ADAC006735-RA,ADAC001298-RA
Low	GO:BP	cellular modified amino acid metabolic process	GO:0006575	0.0210517	1.67671	52	342	12	5451	ADAC008204-RA,ADAC008208-RA,ADAC008209-RA,ADAC008211-RA,ADAC008212-RA,ADAC003047-RA,ADAC007104-RA,ADAC008796-RA,ADAC000746-RA,ADAC008200-RA,ADAC008205-RA,ADAC009356-RA
Low	GO:BP	L-phenylalanine metabolic process	GO:0006558	0.0236684	1.62583	5	342	4	5451	ADAC003740-RA,ADAC006576-RA,ADAC006735-RA,ADAC001298-RA
Low	GO:BP	tyrosine metabolic process	GO:0006570	0.0236684	1.62583	5	342	4	5451	ADAC003740-RA,ADAC006576-RA,ADAC006735-RA,ADAC001298-RA
Low	GO:BP	erythrose 4-phosphate/phosphoenolpyruvate family amino acid metabolic process	GO:1902221	0.0236684	1.62583	5	342	4	5451	ADAC003740-RA,ADAC006576-RA,ADAC006735-RA,ADAC001298-RA
Low	GO:BP	L-phenylalanine catabolic process	GO:0006559	0.0236684	1.62583	5	342	4	5451	ADAC003740-RA,ADAC006576-RA,ADAC006735-RA,ADAC001298-RA
Low	GO:BP	erythrose 4-phosphate/phosphoenolpyruvate family amino acid catabolic process	GO:1902222	0.0236684	1.62583	5	342	4	5451	ADAC003740-RA,ADAC006576-RA,ADAC006735-RA,ADAC001298-RA
Low	GO:BP	anion transmembrane transport	GO:0098656	0.0242268	1.6157	45	342	11	5451	ADAC006566-RA,ADAC009091-RA,ADAC005452-RA,ADAC002173-RA,ADAC004058-RA,ADAC006746-RA,ADAC000187-RA,ADAC001888-RA,ADAC001236-RA,ADAC001067-RA,ADAC003005-RA
Low	GO:BP	oxoacid metabolic process	GO:0043436	0.0499866	1.30115	215	342	28	5451	ADAC007585-RA,ADAC001950-RA,ADAC002308-RA,ADAC003306-RA,ADAC003421-RA,ADAC003740-RA,ADAC004972-RA,ADAC006677-RA,ADAC006797-RA,ADAC007176-RA,ADAC007713-RA,ADAC008246-RA,ADAC009814-RA,ADAC006821-RA,ADAC003047-RA,ADAC006576-RA,ADAC006735-RA,ADAC000575-RA,ADAC004700-RA,ADAC009386-RA,ADAC009672-RA,ADAC001143-RA,ADAC001298-RA,ADAC004248-RA,ADAC001534-RA,ADAC003758-RA,ADAC006623-RA,ADAC009991-RA
Low	GO:BP	carboxylic acid metabolic process	GO:0019752	0.0499866	1.30115	215	342	28	5451	ADAC007585-RA,ADAC001950-RA,ADAC002308-RA,ADAC003306-RA,ADAC003421-RA,ADAC003740-RA,ADAC004972-RA,ADAC006677-RA,ADAC006797-RA,ADAC007176-RA,ADAC007713-RA,ADAC008246-RA,ADAC009814-RA,ADAC006821-RA,ADAC003047-RA,ADAC006576-RA,ADAC006735-RA,ADAC000575-RA,ADAC004700-RA,ADAC009386-RA,ADAC009672-RA,ADAC001143-RA,ADAC001298-RA,ADAC004248-RA,ADAC001534-RA,ADAC003758-RA,ADAC006623-RA,ADAC009991-RA
Low	GO:CC	extracellular region	GO:0005576	0.000452721	3.34417	271	310	35	5365	ADAC001397-RA,ADAC003601-RA,ADAC006005-RA,ADAC003802-RA,ADAC000786-RA,ADAC004028-RA,ADAC004178-RA,ADAC004180-RA,ADAC004353-RA,ADAC005770-RA,ADAC006494-RA,ADAC006587-RA,ADAC006968-RA,ADAC007806-RA,ADAC007906-RA,ADAC008847-RA,ADAC008849-RA,ADAC009332-RA,ADAC003727-RA,ADAC003505-RA,ADAC008553-RA,ADAC009512-RA,ADAC011175-RA,ADAC004743-RA,ADAC007567-RA,ADAC002015-RA,ADAC011114-RA,ADAC003801-RA,ADAC004…
Low	GO:CC	integral component of membrane	GO:0016021	0.0178696	1.74788	2525	310	177	5365	ADAC000865-RA,ADAC004155-RA,ADAC005116-RA,ADAC005415-RA,ADAC008037-RA,ADAC008967-RA,ADAC000417-RA,ADAC003724-RA,ADAC005195-RA,ADAC005213-RA,ADAC007038-RA,ADAC008086-RA,ADAC000073-RA,ADAC000749-RA,ADAC000786-RA,ADAC000814-RA,ADAC001231-RA,ADAC001498-RA,ADAC001665-RA,ADAC001829-RA,ADAC001946-RA,ADAC001950-RA,ADAC002261-RA,ADAC002274-RA,ADAC003652-RA,ADAC004150-RA,ADAC004718-RA,ADAC004740-RA,ADAC004…
Low	GO:CC	intrinsic component of membrane	GO:0031224	0.0214145	1.66929	2532	310	177	5365	ADAC000865-RA,ADAC004155-RA,ADAC005116-RA,ADAC005415-RA,ADAC008037-RA,ADAC008967-RA,ADAC000417-RA,ADAC003724-RA,ADAC005195-RA,ADAC005213-RA,ADAC007038-RA,ADAC008086-RA,ADAC000073-RA,ADAC000749-RA,ADAC000786-RA,ADAC000814-RA,ADAC001231-RA,ADAC001498-RA,ADAC001665-RA,ADAC001829-RA,ADAC001946-RA,ADAC001950-RA,ADAC002261-RA,ADAC002274-RA,ADAC003652-RA,ADAC004150-RA,ADAC004718-RA,ADAC004740-RA,ADAC004…
